# *Trypanosoma brucei* bloodstream form mitochondrion is capable of ATP production by substrate phoshorylation

**DOI:** 10.1101/2023.05.26.542429

**Authors:** Taleva Gergana, Husova Michaela, Panicucci Brian, Hierro-Yap Carolina, Pineda Erika, Marc Biran, Martin Moos, Petr Šimek, Bringaud Frederic, Zíková Alena

**Author notes:** these two authors contributed equally (Taleva Gergana, Husova Michaela).

## Abstract

The bloodstream form *Trypanosoma brucei* maintains essential mitochondrial membrane potential (ΔΨm) through the reverse activity of FoF1-ATP synthase. The ATP that drives this activity is thought to be generated by glycolysis and imported from the cytosol via an ATP/ADP carrier (AAC). We have shown that this carrier is the only carrier that can import ATP into the mitochondrial matrix to power the F_o_F_1_-ATPase. Contrary to expectations, its deletion has no effect on parasite growth, virulence and levels of ΔΨm, suggesting that ATP is produced intramitochondrially by substrate phosphorylation pathways. Therefore, we knocked out the succinyl-CoA synthetase (SCoAS) gene, a key enzyme that produces ATP through substrate phosphorylation. Its absence resulted in changes in the metabolic landscape of the parasite, lower virulence, and reduced mitochondrial ATP content. This minimal mitochondrial ATP pool was maintained by AAC activity as evidenced by the 25- fold increase in sensitivity of the mutant parasites to AAC inhibitor carboxyatractyloside. Under nutrient-limited conditions, suppression of SCoAS expression by RNA interference negatively affected cell growth and levels of ΔΨm. We concluded that the bloodstream mitochondrion is capable of generating ATP via substrate phosphorylation pathways, the importance of which depends on environmental conditions.
