## Supplementary material for "*Trypanosoma brucei* bloodstream form mitochondrion is capable of ATP production by substrate phoshorylation": Table S4

### Sheet: GLU_WT_PRINT
BSF 427
	13C-enriched carbon source	None		U-13C-Glucose (4mM)		U-13C-Glucose (4mM)
	Non-enriched carbon source	Glucose 4mM		None		Threonine (4mM)
	Number of samples	18	SD	15	SD	12	SD
End products excreted from metabolism of [carbon sources] (nmoles/hour/10e8 cells)	succinate [13C-enriched]			56.913	24.065	95.4167	19.4771
	succinate [non-neriched]	142.421	35.7661	43.1(ICS)	9.97488
	Pyruvate [13C-enriched]			6477.87	767.561	7545.83	810.157
	Pyruvate [non-neriched]	7114.67	816.623	293.7 (ICS)	36.0074
	acetate [13C-enriched]			313.754	66.0795	309.583	43.4563
	acetate [non-neriched]	346.178	62.3428	54.8 (ISC)	11.2946	293.565	46.3844
	Alanine[13C-enriched]			820.333	117.987	943.75	123.401
	Alanine [non-neriched]	942.976	126.415	n.d.
	Lactate [13C-enriched]			522.275	363.431	481.667	183.666
	Lactate [non-neriched]	366.354	253.033	n.d.
	Total [13C-enriched]			8191.14	1229.7	9376.25	1146.55
	Total [non-neriched]	8912.6	1185.55	391.58	49.3728	293.565	46.3844
	succinate [13C-enriched]			0.694812		1.01764
	succinate [non-neriched]	1.59797		0.526178		0
	Pyruvate [13C-enriched]	0		79.0838		80.4782
	Pyruvate [non-neriched]	79.8271		3.58558		0
	acetate [13C-enriched]	0		3.8304		3.30178
	acetate [non-neriched]	3.88414		0.669015		3.13094
	Alanine[13C-enriched]	0		10.0149		10.0653
	Alanine [non-neriched]	10.5803				0
	Lactate [13C-enriched]	0		6.3761		5.13709
	Lactate [non-neriched]	4.11052				0
	Total [13C-enriched]	0		100		100
	Total [non-neriched]	100				3.13094

### Sheet: GLU_KO AAC_PRINT
AAC DKO
	13C-enriched carbon source	None		U-13C-Glucose (4mM)		U-13C-Glucose (4mM)
	Non-enriched carbon source	Glucose 4mM		None		Threonine (4mM)
	Number of samples	18	SD	10	SD	9	SD
End products excreted from metabolism of [carbon sources] (nmoles/hour/10e8 cells)	succinate [13C-enriched]			66.6304	18.9396	96.1	24.47
	succinate [non-neriched]	168.035	58.2382	48.9 (ICS)	10.7506
	Pyruvate [13C-enriched]			6520.48	387.228	7526.67	788.797
	Pyruvate [non-neriched]	6830.05	927.364	294.7 (ICS)	25.8147
	acetate [13C-enriched]			300.022	70.7263	329.4	71.6
	acetate [non-neriched]	347.307	90.2153	56.7 (ICS)	10.2086	286	71.6085
	Alanine[13C-enriched]			819.326	82.5131	931.667	112.222
	Alanine [non-neriched]	906.488	142.115	0	0
	Lactate [13C-enriched]			421.348	209.564	428.9	116
	Lactate [non-neriched]	402.138	325.119	0	0
	Total [13C-enriched]			8127.8	693.397	9312.78	1061.72
	Total [non-neriched]	8654.01	1420.2	400.304	44.8596	285.505	35.8914
	succinate [13C-enriched]			0.819784		1.03192
	succinate [non-neriched]	1.94171		0.601638		0
	Pyruvate [13C-enriched]	0		80.2244		80.8209
	Pyruvate [non-neriched]	78.9234		3.61352		0
	acetate [13C-enriched]	0		3.6913		3.53708
	acetate [non-neriched]	4.01324		0.674229		3.07105
	Alanine[13C-enriched]	0		10.0805		10.0042
	Alanine [non-neriched]	10.4748
	Lactate [13C-enriched]	0		5.18403		4.6055
	Lactate [non-neriched]	4.64683				0
	Total [13C-enriched]	0		100		100
	Total [non-neriched]	100				3.06573

### Sheet: GLU_KO SCOAS_PRINT
SCoAS DKO
	13C-enriched carbon source	None		U-13C-Glucose (4mM)		U-13C-Glucose (4mM)
	Non-enriched carbon source	Glucose 4mM		None		Threonine (4mM)
	Number of samples	18	SD	10	SD	6	SD
End products excreted from metabolism of [carbon sources] (nmoles/hour/10e8 cells)	succinate [13C-enriched]			61.5503	14.0693	111.667	12.1106
	succinate [non-neriched]	117.499	21.6654	16.3 (ICS)	4.2421
	Pyruvate [13C-enriched]			7536.94	1330.24	9250	977.834
	Pyruvate [non-neriched]	8221.04	829.673	304.1 (ICS)	52.8794
	acetate [13C-enriched]			0	0	0	0
	acetate [non-neriched]	38.4613	10.9471	21.8 (ICS)	5.07236	13.2471	10
	Alanine[13C-enriched]			928.219	164.925	1146.67	121.23
	Alanine [non-neriched]	1058.92	119.153	0	0
	Lactate [13C-enriched]			493.949	320.556	546.667	164.185
	Lactate [non-neriched]	492.108	407.943	0	0
	Total [13C-enriched]			9020.66	1676.91	11055	1258.68
	Total [non-neriched]	9928.04	1137.7	342.202	59.3468	13.2471	10
	succinate [13C-enriched]			0.682326		1.0101
	succinate [non-neriched]	1.18351		0.477792		0
	Pyruvate [13C-enriched]	0		83.552		83.6725
	Pyruvate [non-neriched]	82.8063		3.25586		0
	acetate [13C-enriched]	0		0		0
	acetate [non-neriched]	0.387401		0.607495		0.119829
	Alanine[13C-enriched]	0		10.2899		10.3724
	Alanine [non-neriched]	10.666				0
	Lactate [13C-enriched]	0		5.47575		4.94497
	Lactate [non-neriched]	4.95675				0
	Total [13C-enriched]	0		100		100
	Total [non-neriched]	100				0.119829
