## Supplementary material for "*Trypanosoma brucei* bloodstream form mitochondrion is capable of ATP production by substrate phoshorylation": Table S5

### Sheet: List2
	AAC DKO
	AZ number	Label	Sequence		Details
	AZ0679	5'IR DKO for	AAAGCGGCCGCCATGTGTGCTCCATCTTG
	AZ0680	5' IR DKO rev	GGAACGCGTCTCGAGCGTAGACGCATGCCCTTAAATG
	AZ0681	3'IR DKO for	GGGTCTAGAATTTAAATGCAGTTTGAAGTGTATGCATGGAC
	AZ0682	3' IR DKO rev	AAAAGGCCTGCGGCCGCTAAAGAGGTTAAAGATGTGG
	AZ0718	outer 5'IR	CGGAACTGTATATATGAGCGC		For verification - used with AZ0097 for SKO and with AZ0099 for DKO
	AZ0719	Outer 3'IR	ATGTTAAACACTTGCGGCTCCC		For verification - used with AZ0098 for SKO and with AZ0100 for DKO
	SCoAS DKO
	AZ number	Label	Sequence		Details
	AZ0734	5'IR DKO for	ATAGCGGCCGCCGTTCGTTTTGCTTCCGTAG
	AZ0735	5' IR DKO rev	GATACGCGTCTCGAGCGATACCCTCAGCGAAATAAA
	AZ0736	3'IR DKO for	GCGTCTAGAATTTAAATACTTGAAAGGAGGCGGTTCT
	AZ0737	3' IR DKO rev	TATAGGCCTGCGGCCGCCGTGGATTAAACATGCACGA
	AZ0744	outer 5'IR	GAATCGACTATTCGTTGCTGC		For verification - used with AZ0097 for SKO and with AZ0099 for DKO
	AZ0745	Outer 3'IR	AACACGGTGCAAGACGTTAG		For verification - used with AZ0098 for SKO and with AZ0100 for DKO
	Verification of DKOs
	AZ number	Label	Sequence		Details
	AZ0097	T7 RNAP	GTAAATCCGGATCAGATCAGC
	AZ0098	NEOMYCIN	CTTGCCGAATATCATGGTGG
	AZ0099	TetR	CGCGATGACTTAGTAAAGCAC
	AZ0100	HYGROMYCIN	TACTCGCCGATAGTGGAAACC
	SCoAS RNAi
	AZ number	Label	Sequence		Details
	AZ0677	TbSCoAS RNAi for	AAAGGATCCCTTCCCACGAAGGCTGCG
	AZ0678	TbSCoAS RNAi rev	CCCAAGCTTAGCATTTTCAGCGGCGCG
	SCoAS DKO addback/cDKO
	AZ number	Label	Sequence		Details
	AZ0738	SCoAS reg. FOR	GGCAAGCTTATGTTTACTCGCATTGGTCGTG
	AZ0739	SCoAS reg. REV	AATGGATCCTCACGCGGCGAGTTTGCAT
	AAC DKO addback
	AZ number	Label	Sequence		Details
	AZ0154	TAP Tb1820 Fw	AAGCTTATGACGGATAAAAG
	AZ0155	TAP Tb1820 Rev	GGATCCATTCGATCTGCGC
	Luciferase cell lines
	AZ number	Label	Sequence		Details
	AZ0661	Luciferase_REV-TAA	GCTGGATCCCTTCTTGGCCTTTATG		firefly luciferase without peroxisomal targeting signal (GGKSKL) & without stop codon
	AZ0849	TbIscU MLS - luciferase FOR	GCCAAGCTTATGCGGCGACTGATATCATCACACATTGTACTGCCGACGCTGGCAGCCTCACTTCGGTCACTGTACAGCCCACTAGAAGACGCCAAAAACATAAAG		MLS from iron-sulfur cluster assembly protein (Tb927.9.11720) plus luciferase complementary sequence to clone luc with TbIscU MLS, use with AZ0661
	AZ0656	Luciferase_FOR	CCGAAGCTTATGGAAGACGCCAAAAAC		luciferase without any peroxisomal targeting signal or MLS (use with AZ0661 for cyto lucif)
	AAC DKO/ASCT RNAi
	ASCT RNAi plasmid (pLEW100) from Bringaud
